# Translational Downregulation of 5’ TOP mRNAs During T Cell Exhaustion

**DOI:** 10.64898/2025.12.15.694525

**Authors:** Erica S. Pledger, Navya Ambavaram, Lucas Ferguson, Jamie H. D. Cate

## Abstract

T cell exhaustion is a dysfunctional state that arises during chronic infections and cancer, characterized by impaired effector functions and sustained expression of inhibitory receptors. While transcriptional, epigenetic, and metabolic rewiring have been well documented in exhausted T cells, a comprehensive understanding of how translation is regulated in this state remains incomplete. To address this gap, we performed ribosome profiling and RNA sequencing on exhausted human CD8+ T cells to globally assess translational control. Our analyses reveal a marked repression of 5’ terminal oligopyrimidine (TOP) mRNAs during exhaustion. Unexpectedly, we demonstrate that this translational repression occurs despite evidence of elevated mTOR activity in exhausted T cells. These findings uncover a previously unknown layer of translational control in exhausted T cells.
