## Supplementary Table 3 for "Translational Downregulation of 5’ TOP mRNAs During T Cell Exhaustion"

### Sheet: ChronicvsReact
Exclusive	Forwarded
RPL9	LTA
IMPDH2	IFNG
RPL3	SELL
RPL4	CCL3L3
RPL5	CCL5
RPL6	CCL4L2
RPL7	AIF1
RPL7A	CAPG
RPL23	HLA-DRB5
RPL19	IL13
RPL21	IFITM1
RPL22	TM9SF2
RPL26	NUCB2
RPL30	LMNA
RPL27A	NKG7
RPL29	ACAT2
RPL32	CD7
RPL37A	GZMA
RPL39	LAPTM5
RPS3A	EBNA1BP2
RPS4X	KLRK1
RPS6	IL23A
RPS7	BATF3
RPS8	DNAJC12
RPS11	SAMSN1
RPS15	TMEM123
RPS16
RPS17
RPS21
RPS23
RPS25
RPL14
RPL17
RPL41
RPSA2
EEF1A1
EIF3E
EEF1B2
RPSA
SLC25A3
PTMA
RPS27A
RPS14
RPL10A
RPL13A
RPL36A
RPS18
HNRNPA1
RPS24

### Sheet: ReactvsAcute
Exclusive	Forwarded
GZMH	ACADVL
	ADRB2
	ATM
	CD3G
	CSTB
	CYBA
	DLD
	DPYD
	ETFA
	FAH
	FH
	GBA1
	HMBS
	ICAM1
	IL2RG
	PFKM
	CTSA
	PRNP
	RB1
	VDR
	WAS
	CDKN1A
	TPP1
	IL2RA
	PECAM1
	PHEX
	SOD1
	HBB
	HEXA
	PCCB
	SMPD1
	CD53
	FCGR3A
	GPX1
	CXCL8
	IL3
	LTA
	CD4
	IFNG
	NCF4
	ITGAM
	FASLG
	SELL
	ACY1
	ALAS1
	ANXA1
	CD3D
	CSF1
	CSF2
	DCK
	GART
	HPGD
	IMPDH2
	ITGA4
	ITGB7
	PPIB
	PTGIR
	RPL21
	CCL3L3
	PIM3
	AFAP1L2
	WASHC2A
	RAB37
	ARHGAP25
	SFI1
	OPTN
	GRINA
	CLSTN1
	NUGGC
	THEMIS
	SLC3A2
	IL31
	PHF6
	SAMD3
	MIX23
	SERBP1
	MBP
	CD74
	ARHGAP30
	WDR45
	TRMT11
	RRM2
	H4C15
	CYFIP2
	CLN3
	MAP4K1
	VCAM1
	ZAP70
	PAICS
	BCS1L
	PRF1
	GPR18
	IRF5
	RASGRP2
	THEMIS2
	FLNA
	ZNF683
	GLRX
	HMSD
	CCR2
	ADPRH
	GSDME
	SLC39A14
	TC2N
	TLE5
	ABHD17A
	SPTAN1
	OST4
	AHI1
	UQCC6
	SEC14L1
	NCOA4
	CDK6
	GLG1
	ANXA5
	ANXA6
	LPAR6
	BIRC3
	ARHGDIB
	GK
	C1QBP
	CASP4
	CD70
	RNF213
	BCAP31
	CASP1
	RCBTB2
	TNFAIP3
	NOSIP
	GPSM3
	CCL5
	TBCB
	ADA2
	ARL4C
	RIPOR2
	STAT5A
	TRIP10
	CYB561D2
	CCL4L2
	CLNS1A
	CCR1
	HLA-DQB2
	DDAH2
	H2BC12
	FAM111A
	CYP1A1
	FAHD2B
	NFKB2
	MAPK8
	TRANK1
	WASHC2C
	CX3CR1
	SYNE1
	NM_001354009.3
	SEPTIN1
	DPY19L1
	ESYT2
	TBC1D10C
	ZMYND11
	IL12RB2
	EPB41
	IL32
	ITPR1
	PXN
	DUSP4
	MACF1
	CCR5
	S1PR1
	EMP3
	FBL
	FABP5
	FYB1
	BLOC1S1
	CXCR3
	GSTA4
	PRMT1
	HSPB1
	IL10RA
	TNFRSF9
	AHNAK
	AIF1
	ALOX5AP
	ATF3
	ATP2B4
	ATP5F1B
	BPGM
	CAPN2
	CAPNS1
	CCND3
	CD8A
	CD37
	CD47
	CD63
	CD52
	CTSC
	CLU
	CCR7
	CPT1A
	CTH
	CTNNA1
	CTPS1
	CTSD
	GADD45A
	EIF5A
	ETFB
	ACSL1
	FKBP4
	FLI1
	GARS1
	GOT2
	GRSF1
	GZMK
	H2AX
	H3-3A
	HLA-DMB
	HLA-DPB1
	HLA-DRB5
	HMGB2
	HSPA4
	HSPD1
	IARS1
	IRF8
	ID3
	IL7R
	IL13
	ISG20
	ITGAL
	ITGB1
	JUN
	JUNB
	CD82
	KCNA3
	KCNN4
	KLRB1
	KIFC1
	LAG3
	LBR
	LCP1
	LDHB
	LGALS1
	LTB
	LY9
	CD99
	MKI67
	MSN
	MTIF2
	MX1
	MYC
	MYD88
	MYH9
	NTRK1
	PGAM1
	PGD
	PKM
	PLAGL2
	PLAU
	PLCG1
	PMCH
	POLB
	PPP1CA
	SRGN
	MAPK1
	PSAP
	PSMA1
	PSMA6
	PSMB5
	PTPN4
	PTPRC
	ALDH18A1
	RAB13
	RAC2
	RALB
	RGS16
	ABCE1
	S100A4
	S100A10
	CCL1
	CCL3
	CCL4
	CCL17
	CCL22
	XCL1
	SDC4
	SDHB
	SELPLG
	FSCN1
	SNRPA1
	SORL1
	SPAG1
	SPN
	SPTBN1
	SRI
	SSR2
	XCL2
	TGFBR2
	TIMP1
	TK1
	TPM4
	PHLDA2
	TUFM
	TNFSF4
	TNFRSF4
	TXN
	UQCRC1
	VDAC1
	VIM
	ZFP36
	ZYX
	SLC7A5
	ACOX3
	H2AC6
	H4C14
	PIP5K1B
	ZNF282
	SEMA7A
	GEMIN2
	NIPSNAP1
	IFITM1
	CAMK1
	BHLHE40
	PLPP1
	PSMG1
	KCNK5
	S1PR4
	EED
	TNFSF9
	NAPA
	IQGAP1
	KAT2B
	IER3
	EIF2S2
	ATP6V0E1
	UBE2M
	DOK2
	SH2D2A
	ANXA2
	RHOB
	CDKN1B
	PLK3
	CTSS
	E2F2
	EIF4EBP1
	GYG1
	GZMB
	NINJ1
	SERPINB9
	WARS1
	TNFRSF18
	RAB11B
	CD83
	NHERF1
	EEF1E1
	ARHGAP1
	ARL3
	CALR
	CD151
	CNN2
	ATF6B
	RCAN1
	DUSP2
	DUSP5
	FUT7
	GALNT2
	GPS2
	ILF2
	KIF11
	PCK2
	RABGGTB
	RAB5C
	PLAAT4
	SMS
	ATP6V0D1
	ARHGEF1
	SYNGR2
	DDX21
	TBRG4
	DHRS3
	CYTH1
	LONP1
	GRAP2
	GSTO1
	VPS4B
	GMFG
	ATP6V1G1
	PRDX6
	ACTN4
	AQP3
	HDAC1
	KRAS
	MARS1
	MYO1E
	NUCB2
	PLS3
	POLR2K
	MVP
	CLEC2B
	ABCD2
	ATP2A3
	CAPN1
	CD80
	ETS2
	GPR15
	GZMM
	H1-2
	LCK
	NFIL3
	SHMT2
	SLC20A1
	FCMR
	CFL1
	CCR4
	HMGN2
	IL12RB1
	LAMP1
	STMN1
	LMNA
	LMNB1
	LNPEP
	NKG7
	PTPRCAP
	RBL2
	RHEB
	TRAF1
	COX17
	ERAL1
	ACTR1B
	NAMPT
	EBI3
	PRMT3
	FLOT1
	DDX39A
	KLRG1
	CDK2AP2
	RAMP1
	MDH2
	MICB
	CD200
	MT2A
	NAB2
	STK10
	TUBA4A
	MANF
	H1-10
	CITED2
	NDRG1
	HLA-DMA
	TMEM50B
	CD28
	GZMA
	NUCB1
	NR4A2
	POU2AF1
	PPP1R2
	VARS1
	ZNHIT1
	CAP1
	IPO7
	RABAC1
	CCT7
	CCT4
	NPC2
	IFITM2
	DNPH1
	IVNS1ABP
	MYL12A
	TXNIP
	EVI2B
	SLC2A1
	MTX2
	EBP
	AHCYL1
	PHGDH
	IQGAP2
	MTHFD2
	RBM3
	UGP2
	YWHAE
	LAPTM5
	PRDX3
	TOMM34
	OS9
	ERP29
	GLIPR1
	ZFP36L2
	CALM1
	EIF2D
	PYCR1
	NR4A3
	ZWINT
	CORO1A
	PICALM
	RASSF1
	MRPL3
	DCTN3
	SYNRG
	CD300A
	STK38
	GABARAP
	KLRK1
	RASA3
	ELL2
	COPG2
	FBXO5
	RAB3GAP1
	MORF4L2
	ARHGAP45
	MYO1F
	GTPBP4
	OSTF1
	PFDN2
	HTRA2
	PYCARD
	FAM216A
	SEC61A1
	TFPT
	KLRC4
	BZW2
	MRPS18B
	RGCC
	MACROD1
	MRPL13
	FXYD5
	METTL5
	UBE2T
	EVI2A
	VAMP2
	HSD17B8
	HCST
	TRAM1
	CARHSP1
	GNL3
	FAM162A
	ZBTB32
	NEK6
	TSPAN13
	SIT1
	DIMT1
	APOBEC3C
	S100A6
	DOCK10
	TMEM63A
	CLSTN3
	SPCS2
	DAZAP2
	TBC1D4
	PITRM1
	EXOSC7
	RFTN1
	ARL6IP1
	ESYT1
	SUN2
	YIPF3
	MTHFD1L
	SAMHD1
	SYF2
	RNF167
	TES
	RSL1D1
	GIMAP2
	RBPJ
	TXNDC12
	CALHM2
	GSTK1
	TEX264
	NMD3
	MRPL2
	MRPL4
	CUTC
	ATP6V1D
	SCCPDH
	DYNC2LI1
	WASHC3
	TRPV2
	SARAF
	TUBE1
	KLF2
	AK6
	DCXR
	TRAP1
	BIN2
	GPN3
	CRBN
	RSL24D1
	EVL
	LIMA1
	CD244
	TRAT1
	TRIAP1
	CHMP5
	SHISA5
	MRPL37
	C9orf78
	INPP5K
	STK26
	IL23A
	PLAC8
	ADD3
	COQ3
	MRPL39
	SLC35F2
	NAGK
	SAMD9
	CMTM6
	LIME1
	COMMD4
	NHP2
	NMRK1
	PAK1IP1
	TSR1
	INTS13
	RESF1
	AGK
	FGGY
	BRIX1
	GIMAP4
	TMA16
	GIMAP5
	ABHD10
	FBXO6
	ARHGAP15
	BATF3
	SASH3
	ZFAND6
	TMCO1
	DDIT4
	EML4
	NDFIP2
	HLA-DRA
	HNRNPH2
	CRTAM
	LARS1
	ZC3HAV1
	AGTRAP
	EIF2B3
	YIF1A
	PBXIP1
	XPO5
	SERINC1
	STAMBPL1
	GRAMD1A
	PDLIM1
	MYL6
	TMSB10
	PMAIP1
	PPA1
	SQOR
	DNAJC12
	APOBEC3G
	CDC25B
	ITM2B
	SDF2L1
	MCCC2
	SAMSN1
	GLIPR2
	SEMA4A
	NOC3L
	MMP25
	AKTIP
	SFXN1
	CBFB
	CENPH
	CHAC1
	CRELD2
	PSTPIP2
	ZBED2
	CORO7
	YRDC
	IGFLR1
	AAMDC
	GIMAP6
	ATP8B4
	TNIP3
	TARS2
	LIMD2
	APOL2
	SLIRP
	SH3BGRL3
	MXD3
	FGFBP2
	TATDN1
	DTNBP1
	WDR75
	UQCC2
	PDCD2L
	CMSS1
	GFM2
	EBPL
	CINP
	LACTB
	GNG8
	SEC11C
	H2AC25
	GADD45GIP1
	PIK3IP1
	CARD16
	GBP5
	GNG2
	ASS1
	ANTXR2
	PSAT1
	BCCIP
	PTP4A2
	LRPPRC
	GPT2
	NEK7
	ABHD3
	BCL2L1
	STARD4
	BIN1
	GLMP
	SLFN5
	CAVIN3
	RILPL2
	MAP2K3
	SDHAF4
	YWHAZ
	MRPL24
	SAMD9L
	IL4I1
	GIMAP7
	SH2D3C
	RDH10
	IL16
	MRPL54
	NR4A1
	RNF149
	SMOX
	PPA2
	H2AJ
	LAYN
	IL21R
	EXOSC8
	PRDX1
	CENPV
	BTLA
	USP12
	UBALD2
	TPRG1L
	PRKACB
	CREM
	CD247
	STING1
	FAM111B
	CARM1
	LGALS8
	SHC4
	DOCK8
	ECI2
	ARID5A
	STAMBP
	CHCHD10
